# A deep learning-based drug repurposing screening and validation for anti-SARS-CoV-2 compounds by targeting the cell entry mechanism

**DOI:** 10.1101/2023.06.03.543589

**Authors:** Yingjia Yao, Yunhan Zhang, Zexu Li, Zhisong Chen, Xiaofeng Wang, Zihan Li, Li Yu, Xiaolong Cheng, Wei Li, Wen-Jie Jiang, Hua-Jun Wu, Zezhong Feng, Jinfu Sun, Teng Fei

## Abstract

The recent outbreak of Corona Virus Disease 2019 (COVID-19) caused by severe acute respiratory syndrome coronavirus 2 (SARS-CoV-2) has been a severe threat to the global public health and economy, however, effective drugs to treat COVID-19 are still lacking. Here, we employ a deep learning-based drug repositioning strategy to systematically screen potential anti-SARS-CoV-2 drug candidates that target the cell entry mechanism of SARS-CoV-2 virus from 2,635 FDA-approved drugs and 1,062 active ingredients from Traditional Chinese Medicine herbs. *In silico* molecular docking analysis validates the interactions between the top compounds and host receptors or viral spike proteins. Using a SARS-CoV-2 pseudovirus system, we further identify several drug candidates including Fostamatinib, Linagliptin, Lysergol and Sophoridine that can effectively block the cell entry of SARS-CoV-2 variants into human lung cells even at a nanomolar scale. These efforts not only illuminate the feasibility of applying deep learning-based drug repositioning for antiviral agents by targeting a specified mechanism, but also provide a valuable resource of promising drug candidates or lead compounds to treat COVID-19.
