## Supplementary Dataset 3 for "A deep learning-based drug repurposing screening and validation for anti-SARS-CoV-2 compounds by targeting the cell entry mechanism"

### Sheet: Docking score
Drug Target	Venetoclax	Nintedanib	Marckine	Palbociclib	Voxilaprevir	Solanocapsine	Crizotinib	Triptonide	Linagliptin	Celabenzine	Fostamatinib	Triptolide	Sitagliptin	Vinflunine	Gilteritinib	Celafurine	Malkangunin	Vinorelbine	Sunitinib	Bosutinib	Saxagliptin	Lysergol	Allomatrine	Isosophocarpine	Costaclavine	Lehmannine	Sophoridine	Isomatrine	Sophocarpine	Atropine	Wallichilide	Dauricumine	Alpha-tocopheryl-quinone	Temsirolimus	Everolimus
AAK1	-7.5	-9.1	-9.1	-9	-6.9	-8.8	-8.5	-8.5	-9.2	-9.7	-8.3	-8.4	-7.6	-7.3	-8.3	-9.2	-7.5	-7.4	-8.6	-8	-7.4	-8.4	-8.4	-8	-7.1	-7.6	-6.5	-7.1	-6.1	-7	-6.5	-6.7	-7.3	-5.3	-3.9
ACE2	-10.7	-8.8	-9.9	-8.3	-9.1	-9.4	-8.1	-8	-8.8	-8.5	-9.2	-8.4	-8.1	-8.6	-8.8	-8.2	-8.3	-8.7	-7.6	-7.8	-7.5	-7.5	-7.1	-7.2	-7	-6.5	-6.9	-6.5	-6.7	-7.7	-6.8	-6.6	-7.2	-9.2	-8.3
AGTR2	-10.8	-9.3	-8.9	-9.5	-10.7	-8.9	-9.2	-8.8	-9.2	-9.4	-8.2	-8.6	-9.1	-8.6	-8.1	-8.6	-9	-9.2	-8.7	-8.1	-8.1	-7.3	-7.1	-7.3	-7.7	-7.8	-8.2	-7.7	-7.4	-7.5	-8.4	-6.8	-8	-6.7	-7.6
ASGR1	-3	-7.9	-7.2	-7.2	-7.6	-7.2	-7.2	-7.8	-7.3	-6.8	-6.8	-7.9	-6.9	-7.3	-6	-7.1	-7.3	-6.8	-6.3	-6.6	-7.1	-6.8	-6.3	-6.7	-6.7	-6.5	-6.3	-6.4	-6.5	-6.7	-6.8	-6.7	-6	-3	-3
AXL	-9.4	-8.9	-9.2	-8.5	-8.3	-8.5	-7.7	-7.9	-8.7	-8.7	-7.4	-8.1	-7.7	-8.1	-8	-8.1	-8.1	-7.6	-7.3	-7.2	-6.8	-7.4	-7.6	-7.5	-7.2	-7.5	-6.6	-6.6	-7.5	-6.5	-6.9	-6.6	-6.3	-7.5	-5.5
CD147	-7.3	-6.9	-6.8	-7	-6.3	-7.1	-6.2	-6.2	-6.7	-6.5	-6.8	-6.2	-5.9	-6.5	-6.7	-6.3	-6.5	-5.8	-6	-6	-5.8	-5.5	-5.5	-5.5	-5.4	-5.3	-5.4	-5.4	-5.3	-4.9	-5.3	-5.4	-4.1	-6.6	-6
CLEC4G	-7.5	-7.1	-6.5	-6.4	-7.6	-6.7	-6.8	-6.2	-6.4	-5.9	-7	-6.2	-5.6	-6.5	-6.6	-5.9	-6.4	-6.8	-5.4	-5.9	-6	-6.1	-5.7	-5.9	-6.2	-6.1	-6	-5.8	-5.9	-5.3	-5.6	-5.9	-4.9	-4.5	-5.1
CLEC4L	-6	-7.2	-6.4	-5.8	-7.1	-6.2	-5.9	-7	-6.5	-6.6	-6.6	-6.8	-5.9	-6.3	-5.3	-6	-5.6	-6.3	-6.2	-5.7	-5.5	-5.7	-5.9	-5.9	-5.7	-5.4	-5.4	-5.3	-5.4	-5.4	-4.7	-5.3	-4.9	-3	-3
CLEC4M	-8.6	-7	-6.9	-7.2	-6.7	-7	-6.5	-7.4	-6.7	-7.7	-6.2	-6.6	-6.1	-6.2	-7.1	-6.9	-6.2	-6	-6.2	-6.4	-6.1	-6.5	-6.1	-6.1	-5.7	-5.7	-5.9	-5.6	-5.6	-6	-5.7	-5.5	-5.7	-5.6	-5.4
CNTN1	-8.1	-8	-8.5	-9.1	-8.2	-9.5	-8.9	-9.7	-7.9	-8.4	-7.2	-9.5	-8.7	-9	-7.9	-8.1	-9.1	-8.2	-7.4	-8	-8.8	-7.4	-7.6	-7.7	-8.2	-7.7	-8.1	-8.1	-8.1	-7.9	-7.2	-7.6	-6.6	-5.9	-6.1
DPP4	-11	-10.1	-9.4	-8.9	-9.6	-9.5	-8.3	-8.3	-9.3	-8.2	-8.8	-8.4	-8.2	-9.4	-8.3	-8	-8.2	-8.4	-7	-7.4	-8	-8	-7.9	-7.6	-7.6	-7.7	-8	-8.1	-7.9	-7.4	-7.5	-6.9	-5.1	-8.8	-8.9
GRP78	-7.4	-8.7	-8.5	-10.1	-8.2	-9.8	-9.5	-7.7	-8.2	-9	-9.5	-8.1	-10	-7.7	-9.4	-8	-7.7	-7.3	-9.2	-8.7	-6.9	-8.6	-7.8	-8.3	-8	-7.7	-8.8	-8.7	-8.1	-8.5	-6.8	-6.9	-8.2	-3	-3
KIM1	-6.1	-7.5	-6	-5.9	-7	-5.8	-6.1	-6	-5.6	-5.8	-6.1	-6	-5.9	-6.3	-5.8	-5.2	-5.6	-6.4	-5.6	-5.9	-4.8	-4.9	-5.5	-5.4	-5.7	-5.8	-5.2	-5.5	-4.9	-5.6	-4.5	-4.4	-5.2	-4.3	-5
KREMEN1	-10.6	-7.8	-7.6	-7.8	-8.2	-7.9	-7.4	-7.2	-7.3	-7.7	-6.8	-7.2	-7.8	-7.8	-7.1	-6.9	-7	-7.4	-6.5	-6.5	-7.1	-6.4	-5.8	-5.9	-5.9	-6.1	-5.9	-5.9	-5.7	-5.7	-6.3	-5.8	-6.3	-6.9	-5.1
LDLRAD3	-8	-6.7	-7	-6.4	-7	-7	-6.4	-6.6	-6.5	-6.4	-6	-6.6	-5.7	-6.5	-6.2	-6.3	-5.9	-6.6	-5.5	-5	-5.7	-5.4	-5.4	-5.4	-5.5	-5.5	-5.4	-5.4	-5.4	-5	-5.2	-5.3	-4.4	-7.3	-6.6
NRP1	-8.2	-7.4	-6.7	-6.5	-5.9	-6.2	-6.5	-8	-6.9	-6.1	-6.8	-7.8	-7.3	-6.2	-6.4	-6.7	-5.6	-6.1	-6.3	-6.3	-7.2	-6.9	-6.9	-7.2	-8	-6.8	-6.8	-6.7	-7.2	-6.1	-6.1	-6.3	-5.7	-4.7	-4.1
SCARB1	-9.7	-8.7	-8.6	-8.6	-8.4	-8.3	-8.7	-8.3	-8.7	-7.3	-8	-8.1	-8.9	-7.2	-8.4	-7.5	-8.2	-7.3	-8.6	-7.7	-8	-6.8	-7	-7.2	-7.2	-7	-6.9	-7	-7.5	-7.3	-7.2	-6.2	-7.7	-7.5	-7.1
TFR	-11.6	-8.3	-9.6	-9	-10.1	-9.2	-9	-9.2	-8.7	-8.3	-9.3	-9.1	-9	-10.1	-9	-8.2	-8.7	-8.3	-7.4	-8.2	-8.5	-8	-7.8	-7.6	-7.8	-7.8	-7.9	-8	-7.7	-7.4	-8.4	-7.9	-6.4	-7.8	-8.2
TMEM30A	-9.4	-8.5	-8.5	-8.7	-9	-8.4	-8.6	-8.1	-7.7	-8.4	-7.9	-7.5	-7.8	-8.4	-8.3	-8.3	-7.8	-8.3	-7.8	-6.8	-7.4	-7.3	-7.6	-7.6	-7.4	-7.3	-7.8	-7.4	-7.5	-7	-7	-6.8	-6.7	-7.2	-7.8
WUHAN SPIKE	-10.5	-8.5	-8.7	-8.6	-8.3	-9.6	-8	-8.2	-8.2	-8.1	-8.6	-8.1	-7.3	-9.5	-8.3	-8	-7.9	-8.7	-7.1	-7.6	-7	-6.8	-6.4	-6.4	-6.8	-6.6	-6.4	-6.4	-6.5	-5.8	-6.2	-6.9	-5.6	-8.7	-8.8
DELTA SPIKE	-9.5	-8.5	-8.7	-8.4	-6.4	-5.7	-9.1	-8.3	-8.1	-8.4	-9.4	-7.6	-9.3	-7.3	-8.4	-7.4	-8	-5.6	-7.5	-8.1	-6.9	-7.6	-9.3	-7.5	-7.4	-7.6	-7.5	-7.7	-7.4	-7.3	-7	-6.2	-8	-3	-3
OMICRON SPIKE	-8.1	-9.2	-9.7	-8.9	-8.6	-7.9	-9.2	-8.1	-8.8	-8.9	-8.6	-8.2	-9.4	-7.3	-8.7	-7.2	-7.1	-7.4	-7.3	-7.2	-7.9	-8.2	-7.8	-7.8	-7.9	-7.9	-7.7	-6.7	-7.4	-7.2	-6.9	-6.2	-6.8	-7.3	-7.4
Sum of docking scores	-189	-180.1	-178.4	-175.8	-175.2	-174.6	-171.8	-171.5	-171.4	-170.8	-169.5	-169.4	-168.2	-168.1	-167.1	-162.1	-161.7	-160.6	-155.5	-155.1	-154.5	-153.5	-152.5	-151.7	-152.1	-149.9	-149.6	-148	-147.7	-145.2	-143	-138.9	-137.1	-133.8	-128.9
